# CMPortal: a community-oriented, data-driven resource to inform protocol design for cardiac modelling from human pluripotent stem cells

**DOI:** 10.1101/2024.09.04.611313

**Authors:** Chris Siu Yeung Chow, Sophie Shen, Amy Hanna, Sumedha Negi, Clarissa L. L. Tan, Shaine Chenxin Bao, Chen Fang, James E. Hudson, Woo Jun Shim, Yuanzhao Cao, Nathan J. Palpant

## Abstract

Protocol design and benchmarking is central to optimising model development using human pluripotent stem cell derived cardiomyocytes (hPSC-CMs). By applying data mining to decades of research and hundreds of peer reviewed studies, we evaluate how protocol variables associate with common properties of cardiac functional and physiological maturation. This resource is publicly accessible through CMPortal, a community-oriented website that provides data-driven tools for researchers to navigate leverage decades of knowledge for benchmarking protocol designs and outcomes for their dedicated applications in developmental biology, disease modelling, and drug screening.
