## Supplemental Table 3 for "CMPortal: a community-oriented, data-driven resource to inform protocol design for cardiac modelling from human pluripotent stem cells"

Label1	Label2	Spearmanr	Pval	N
Seeding Confluency (%)	Conduction Velocity (cm/s)	1	0	3
Seeding Confluency (%)	Contractile Stress (mN/mm2)	0.634049794	0.008347593	16
Seeding Confluency (%)	Seeding Confluency 2D (%)	1	0	55
Seeding Confluency (%)	TNNI3 Precentage (TNNI1)	1	0	3
Differentiation Purity (%)	3D Estimated Cell Density (mil cells/mL)	-0.374866122	0.001387024	70
Differentiation Purity (%)	Sarcomere Length (um)	0.326140696	0.035042772	42
Differentiation Purity (%)	Contractile Stress (mN/mm2)	0.431214673	0.031384663	25
3D Estimated Cell Density (mil cells/mL)	3D Estimated Tissue Size (mm2)	0.344583432	0.000278516	107
3D Estimated Cell Density (mil cells/mL)	MYL2 Precentage (MYL7)	1	0	3
3D Estimated Tissue Size (mm2)	Contractile Force (mN)	0.334282765	0.040242688	38
3D Estimated Tissue Size (mm2)	Wnt Induction Duration (days)	0.282234531	0.000997109	133
3D Estimated Tissue Size (mm2)	hiPSC-CM Purification Duration (days)	0.297086716	0.04256843	47
3D Estimated Tissue Size (mm2)	3D SC Ratio (CM-EC-SC)	-0.181805439	0.03843681	130
3D Estimated Tissue Size (mm2)	MYH7 Percentage (MYH6)	1	0	3
Sarcomere Length (um)	Conduction Velocity (cm/s)	1	0	4
Sarcomere Length (um)	3D CM Ratio (CM-EC-SC)	-0.717132138	0.000117685	23
Sarcomere Length (um)	3D SC Ratio (CM-EC-SC)	0.724188543	9.34E-05	23
hiPSC-CM Cell Area (um2)	Conduction Velocity (cm/s)	1	0	3
hiPSC-CM Cell Area (um2)	TNNI3 Precentage (TNNI1)	1	0	3
Beat Rate (bpm)	Insulin Withdrawal Duration (days)	-0.783546794	0.021415506	8
Time to Calcium Flux Peak (ms)	3D CM Ratio (CM-EC-SC)	0.413330755	0.044685656	24
Time to Calcium Flux Peak (ms)	3D EC Ratio (CM-EC-SC)	-0.487910117	0.015575924	24
Time from Calcium Peak to Relaxation (ms)	3D CM Ratio (CM-EC-SC)	-0.753316089	0.030927891	8
Time from Calcium Peak to Relaxation (ms)	3D SC Ratio (CM-EC-SC)	0.753316089	0.030927891	8
Conduction Velocity (cm/s)	Resting Membrane Potential (mV)	-1	0	4
Conduction Velocity (cm/s)	Contractile Stress (mN/mm2)	1	0	3
Conduction Velocity (cm/s)	Insulin Start Day	-0.763762616	0.045659124	7
Action Potential Amplitude (mV)	Resting Membrane Potential (mV)	-0.34048842	0.039198886	37
Resting Membrane Potential (mV)	3D CM Ratio (CM-EC-SC)	-0.708683133	0.000993928	18
Resting Membrane Potential (mV)	3D SC Ratio (CM-EC-SC)	0.678318745	0.001972555	18
Max Capture Rate of Paced CMs (Hz)	Contraction Upstroke Velocity (um/s)	1	0	3
Max Capture Rate of Paced CMs (Hz)	Insulin Start Day	-0.706820522	0.033248694	9
Max Capture Rate of Paced CMs (Hz)	3D EC Ratio (CM-EC-SC)	0.624977984	0.022374813	13
Contractile Stress (mN/mm2)	Contraction Upstroke Velocity (um/s)	0.927633657	0.007665844	6
Contractile Stress (mN/mm2)	Contractile Force (mN)	0.872155453	0.000216175	12
Contractile Force (mN)	MYH7 Percentage (MYH6)	1	0	3
Wnt Induction Duration (days)	Wnt Inhibitor Duration (days)	0.41762118	5.07E-15	322
Wnt Inhibitor Duration (days)	MYH7 Percentage (MYH6)	0.755928946	0.030019745	8
Insulin Start Day	hiPSC-CM Purification Duration (days)	-0.270869824	0.018746851	75
Insulin Withdrawal Duration (days)	hiPSC-CM Purification Duration (days)	0.779156352	3.52E-08	35
Insulin Withdrawal Duration (days)	3D CM Ratio (CM-EC-SC)	-0.431157189	0.027870734	26
Insulin Withdrawal Duration (days)	3D EC Ratio (CM-EC-SC)	0.496145045	0.009941583	26
3D CM Ratio (CM-EC-SC)	3D EC Ratio (CM-EC-SC)	-0.684358766	4.72E-22	150
3D CM Ratio (CM-EC-SC)	3D SC Ratio (CM-EC-SC)	-0.860597914	3.24E-45	150
3D CM Ratio (CM-EC-SC)	MYH7 Percentage (MYH6)	1	0	3
3D EC Ratio (CM-EC-SC)	3D SC Ratio (CM-EC-SC)	0.304949549	0.000148004	150
3D SC Ratio (CM-EC-SC)	MYH7 Percentage (MYH6)	-1	0	3
