## Supplemental Table 4 for "CMPortal: a community-oriented, data-driven resource to inform protocol design for cardiac modelling from human pluripotent stem cells"

Protocol Variable	Analysis Method	Cell Profile	Study Characteristic	Measured Endpoint
hiPSC Matrix Coating - Matrigel (163)	Differentiation Purity Assessment - Flow Cytometry cTnT+ (135)	Cell Line - Rare (132)	Publication Year - Late-2010s (196)	3D Estimated Cell Density (mil cells/mL) Quantiles - Q3 (>5 and ≤10) (30)
hiPSC Matrix Coating - Geltrex (33)	Differentiation Purity Assessment - Flow Cytometry a-actinin+ (9)	Cell Line - iCell (47)	Publication Year - Post 2020 (122)	3D Estimated Cell Density (mil cells/mL) Quantiles - Q4 (>0.47 and ≤5) (25)
hiPSC Matrix Coating - EBs (18)	Differentiation Purity Assessment - IHC a-actinin (8)	Cell Line - WTC11 (30)	Publication Year - 2019 (57)	3D Estimated Cell Density (mil cells/mL) Quantiles - Q1 (>21 and ≤150) (24)
hiPSC Matrix Coating - Vitronectin (10)	Differentiation Purity Assessment - IHC cTnT (7)	Cell Line - IMR90 (19)	Publication Year - 2020 (51)	3D Estimated Cell Density (mil cells/mL) Quantiles - Q5 (>0.01 and ≤0.47) (24)
hiPSC Matrix Coating - MEF feeder cells (8)	Differentiation Purity Assessment - Visual Inspection (6)	Cell Line - Cor.4U (16)	Publication Year - 2018 (45)	3D Estimated Cell Density (mil cells/mL) Quantiles - Q2 (>10 and ≤21) (17)
hiPSC Matrix Coating - Rare (8)	Differentiation Purity Assessment - Flow Cytometry SIRPA+ (4)	Cell Line - DF19-9-11T.H (16)	Publication Year - 2017 (43)	3D Estimated Tissue Size (mm2) Quantiles - Q4 (>0.13 and ≤2) (31)
hiPSC Backbone Media - Embryonic Stem Cell (127)	Differentiation Purity Assessment - Flow Cytometry VCAM1+ (4)	Cell Line - PGP1 (11)	Publication Year - 2021 (43)	3D Estimated Tissue Size (mm2) Quantiles - Q5 (>0.01 and ≤0.13) (28)
hiPSC Backbone Media - mTeSR (106)	Differentiation Purity Assessment - Flow Cytometry cTnI+ (3)	Cell Line - 253G1 (10)	Publication Year - 2016 (32)	3D Estimated Tissue Size (mm2) Quantiles - Q1 (>26.2 and ≤3500) (27)
hiPSC Backbone Media - Essential 8 (82)	Differentiation Purity Assessment - Rare (3)	Cell Line - Gibco episomal (10)	Publication Year - 2022 (20)	3D Estimated Tissue Size (mm2) Quantiles - Q2 (>9.12 and ≤26.2) (26)
hiPSC Backbone Media - Rare (19)	Immunofluorescent Imaging - Yes (268)	Cell Line - 201B7 (9)	Publication Year - 2015 (19)	3D Estimated Tissue Size (mm2) Quantiles - Q3 (>2 and ≤9.12) (21)
hiPSC Backbone Media - Conditioned (12)	Electron Imaging - Transmission (62)	Cell Line - iCell2 (8)	Publication Year - 2024 (7)	Sarcomere Length (um) Quantiles - Q2 (>1.88 and ≤1.95) (14)
hiPSC Backbone Media - DMEM (10)	Electron Imaging - Scanning (22)	Cell Line - SCVI-273 (8)	Publication Year - 2014 (3)	Sarcomere Length (um) Quantiles - Q4 (>1.64 and ≤1.75) (14)
hiPSC Backbone Media - StemFit (5)	Sacromere or Cellular Alignment Analysis - Yes (72)	Cell Line - BJ1 (7)	Journal - Rare (104)	Sarcomere Length (um) Quantiles - Q5 (>1.01 and ≤1.64) (14)
hiPSC Backbone Media - StemFlex (5)	Contractile Analysis Method - Motion Tracking (93)	Cell Line - C25 (6)	Journal - Sci Rep (24)	Sarcomere Length (um) Quantiles - Q1 (>1.95 and ≤2.5) (13)
hiPSC Backbone Media - RPMI-1640 (167)	Contractile Analysis Method - Deflection (39)	Cell Line - ATCC (5)	Journal - Stem Cell Reports (23)	Sarcomere Length (um) Quantiles - Q3 (>1.75 and ≤1.88) (13)
hiPSC Backbone Media - iCell Maintenance (86)	Contractile Analysis Method - Force Transducer (27)	Cell Line - Cellapy (4)	Journal - Biomaterials (16)	Cell Area (um2) Quantiles - Q3 (>350 and ≤1800) (13)
hiPSC Backbone Media - DMEM (18)	Contractile Analysis Method - Traction Force Microscopy (9)	Cell Line - BJ RiPS (4)	Journal - Nat Commun (13)	Cell Area (um2) Quantiles - Q1 (>2850 and ≤9000) (11)
hiPSC Backbone Media - StemPro-34 (14)	Contractile Analysis Method - Rare (7)	Cell Line - 201B6 (3)	Journal - Stem Cells (11)	Cell Area (um2) Quantiles - Q2 (>1800 and ≤2850) (10)
hiPSC Backbone Media - Commercial CM Kit (12)	Calcium Handling Analysis Method - Visual (104)	Number of Cell Lines - 1 (225)	Journal - Circulation (11)	Contractile Force (mN) Quantiles - Q1 (>1.04 and ≤20) (10)
hiPSC Backbone Media - Rare (10)	Calcium Handling Analysis Method - Genetical (23)	Number of Cell Lines - 2 (50)	Journal - Acta Biomater (10)	Contractile Force (mN) Quantiles - Q2 (>0.43 and ≤1.04) (10)
hiPSC Backbone Media - Cor.4U Complete (6)	Calcium Handling Analysis Method - Rare (4)	Number of Cell Lines - 3 (29)	Journal - PLoS One (9)	Contractile Force (mN) Quantiles - Q4 (>0.04 and ≤0.16) (10)
hiPSC-CM Media Supplement - B27 (180)	Electrophysiology Analysis Method - Patch Clamp (59)	Number of Cell Lines - 4 (11)	Journal - Stem Cell Res (8)	Contractile Force (mN) Quantiles - Q5 (>0 and ≤0.04) (10)
hiPSC-CM Media Supplement - Ascorbic Acid (41)	Electrophysiology Analysis Method - Optical Mapping (39)	Number of Cell Lines - >5 (9)	Journal - Biomater Sci (7)	Contractile Force (mN) Quantiles - Q3 (>0.16 and ≤0.43) (9)
hiPSC-CM Media Supplement - iCell Maintenance Medium (41)	Electrophysiology Analysis Method - Microelectrode (31)	Cell Line Sex - Both (118)	Journal - J Mol Cell Card (6)	Contractile Stress (mN/mm2) Quantiles - Q1 (>3.95 and ≤50) (10)
hiPSC-CM Media Supplement - Albumin (28)	Electrophysiology Analysis Method - Motion-Contrast Reconstruction (5)	Cell Line Sex - Male (64)	Journal - Cell Rep (6)	Contractile Stress (mN/mm2) Quantiles - Q4 (>0.07 and ≤0.51) (10)
hiPSC-CM Media Supplement - L-glutamine (19)	Electrophysiology Analysis Method - Genetical (3)	Cell Line Sex - Female (40)	Journal - Tissue Eng Part C Methods (6)	Contractile Stress (mN/mm2) Quantiles - Q2 (>1.9 and ≤3.95) (9)
hiPSC-CM Media Supplement - HEPES (16)	Calcium Handling Analysis Method - Seahorse (35)	Cell Line Ancestry - Caucasian (41)	Journal - Cell Stem Cell (6)	Contractile Stress (mN/mm2) Quantiles - Q3 (>0.51 and ≤1.9) (9)
hiPSC-CM Media Supplement - FBS (16)	Calcium Handling Analysis Method - Flux Rates (13)	Cell Line Ancestry - Asian (28)	Journal - Circ Res (5)	Contraction Upstroke Velocity (um/s) Quantiles - Q4 (>1.2 and ≤10) (11)
hiPSC-CM Media Supplement - 1-thioglycerol (14)	Calcium Handling Analysis Method - Mitochondrial (4)	Cell Coculture - Cardiomyocyte (157)	Journal - Nat Biomed Eng (5)	Contraction Upstroke Velocity (um/s) Quantiles - Q2 (>31.5 and ≤50) (10)
hiPSC-CM Media Supplement - Transferrin (11)	Calcium Handling Analysis Method - Genetical (3)	Cell Coculture - Stromal Cell (78)	Journal - ACS Appl Mater Interfaces (4)	Contraction Upstroke Velocity (um/s) Quantiles - Q1 (>50 and ≤1300) (8)
hiPSC-CM Media Supplement - Mercaptoethanol (10)	Fatty Acid Metabolism Assessed - Yes (20)	Cell Coculture - Endothelial Cell (35)	Journal - Toxicological Sciences (4)	Contraction Upstroke Velocity (um/s) Quantiles - Q3 (>10 and ≤31.5) (7)
hiPSC-CM Media Supplement - Lipids (9)	Gene Analysis Method - RNA (169)	3D CM Ratio (CM-EC-SC) Quantiles - Q1 (>91 and ≤100) (74)	Journal - Tissue Eng Part A (4)	Calcium Flux Amplitude (F/F0) Quantiles - Q5 (>0.03 and ≤0.25) (11)
hiPSC-CM Media Supplement - GlutaMax (8)	Gene Analysis Method - Rare (5)	3D CM Ratio (CM-EC-SC) Quantiles - Q3 (>9 and ≤75) (48)	Journal - Am J Physiol Heart Circ Physiol (4)	Calcium Flux Amplitude (F/F0) Quantiles - Q1 (>2.3 and ≤8) (10)
hiPSC-CM Media Supplement - Nonessential Amino Acids (8)		3D CM Ratio (CM-EC-SC) Quantiles - Q2 (>75 and ≤91) (28)	Journal - Biosens Bioelectron (4)	Calcium Flux Amplitude (F/F0) Quantiles - Q2 (>1.6 and ≤2.3) (10)
hiPSC-CM Media Supplement - Selenium (7)		3D EC Ratio (CM-EC-SC) Quantiles - Q2 (>0 and ≤0) (119)	Journal - J Tissue Eng (4)	Calcium Flux Amplitude (F/F0) Quantiles - Q3 (>0.9 and ≤1.6) (10)
hiPSC-CM Media Supplement - Polyvinylalchohol (6)		3D EC Ratio (CM-EC-SC) Quantiles - Q1 (>0 and ≤91) (31)	Journal - J Mol Cell Cardiol (4)	Calcium Flux Amplitude (F/F0) Quantiles - Q4 (>0.25 and ≤0.9) (10)
hiPSC-CM Media Supplement - Lipid Mix (5)		3D SC Ratio (CM-EC-SC) Quantiles - Q3 (>0 and ≤0) (74)	Journal - Lab Chip (4)	Beat Rate (bpm) Quantiles - Q3 (<45 and ≥38.8) (13)
hiPSC-CM Media Supplement - Rare (5)		3D SC Ratio (CM-EC-SC) Quantiles - Q1 (>10 and ≤50) (47)	Journal - Sci Adv (3)	Beat Rate (bpm) Quantiles - Q5 (>108 and ≤60) (12)
hiPSC-CM Media Supplement - VEGF (4)		3D SC Ratio (CM-EC-SC) Quantiles - Q2 (>0 and ≤10) (29)	Journal - PNAS (3)	Beat Rate (bpm) Quantiles - Q1 (<27.6 and ≥7) (11)
hiPSC-CM Media Supplement - bFGF (3)		3D Stromal Cell Source - Human Fibroblast (38)	Journal - Sci Transl Med (3)	Beat Rate (bpm) Quantiles - Q4 (<60 and ≥45) (11)
Wnt Induction - CHIR99021 (184)		3D Stromal Cell Source - Stromal Cell (35)	Journal - Int J Mol Sci (3)	Beat Rate (bpm) Quantiles - Q2 (<38.8 and ≥27.6) (10)
Wnt Induction - Activin A (80)		3D Stromal Cell Source - Cardiac Fibroblast (32)	Journal - J Biomed Mater Res A (3)	Time to Calcium Flux Peak (ms) Quantiles - Q4 (<365 and ≥254) (11)
Wnt Induction - BMP4 (74)		3D Stromal Cell Source - Mesenchymal Stem Cell (12)	Journal - J Tissue Eng Regen Med (3)	Time to Calcium Flux Peak (ms) Quantiles - Q1 (<154 and ≥0.06) (10)
Wnt Induction - bFGF (45)		3D Stromal Cell Source - hiPSC-CardiacF (8)	Journal - Stem Cell Res Ther (3)	Time to Calcium Flux Peak (ms) Quantiles - Q5 (>2000 and ≤365) (10)
Wnt Induction - StemCell Diff Kit (4)		3D Stromal Cell Source - Dermal Fibroblast (7)	Journal - Stem Cells Int (3)	Time to Calcium Flux Peak (ms) Quantiles - Q2 (<200 and ≥154) (9)
Wnt Induction - Rare (4)		3D Stromal Cell Source - Rare (4)	Journal - Front Cell Dev Biol (3)	Time to Calcium Flux Peak (ms) Quantiles - Q3 (<254 and ≥200) (8)
Wnt Induction - Wnt3a (3)		3D Stromal Cell Source - hiPSC-MuralC (3)	Journal - ACS Biomater Sci Eng (3)	Time from Calcium Peak to Relaxation (ms) Quantiles - Q2 (>1000 and ≤310) (6)
Seeding Confluency (%) - 85 to 89 (43)		3D Stromal Cell Source - hiPSC-SmoothMC (3)	Journal - Nano Lett (3)	Time from Calcium Peak to Relaxation (ms) Quantiles - Q1 (<310 and ≥0.2) (5)
Seeding Confluency (%) - Rare (43)		3D Endothelial Cell Source - hiPSC-EndothelialC (16)	Journal - Stem Cells Transl Med (3)	Conduction Velocity from Calcium Imaging (cm/s) Quantiles - Q1 (>17 and ≤44) (5)
Seeding Confluency (%) - 90 to 94 (26)		3D Endothelial Cell Source - Umbilical Vein EndothelialC (10)	Deduced Culture Strategy - 2D Only (183)	Conduction Velocity from Calcium Imaging (cm/s) Quantiles - Q3 (>1.5 and ≤8.53) (5)
Seeding Confluency (%) - 95 to 100 (23)		3D Endothelial Cell Source - Cardiac Microvascular EndothelialC (5)	Deduced Culture Strategy - 3D Only (157)	Conduction Velocity from Calcium Imaging (cm/s) Quantiles - Q2 (>8.53 and ≤17) (4)
Seeding Confluency (%) - 80 to 84 (12)		3D Endothelial Cell Source - Rare (3)	Pharmacological Intervention - Adrenaline (83)	Action Potential Conduction Velocity (cm/s) Quantiles - Q3 (>10.75 and ≤16) (8)
Seeding Confluency (%) - 70 to 79 (11)			Pharmacological Intervention - β1/β2-Adrenergic Agonists (Pure β-Agonists) (73)	Action Potential Conduction Velocity (cm/s) Quantiles - Q1 (>28.5 and ≤41) (7)
Seeding Confluency 2D (%) - 70 to 79 (6)			Pharmacological Intervention - Isoproterenol (71)	Action Potential Conduction Velocity (cm/s) Quantiles - Q4 (>2.5 and ≤10.75) (7)
Seeding Confluency 3D (%) - 70 to 79 (3)			Pharmacological Intervention - QT-Prolonging Drugs (36)	Action Potential Conduction Velocity (cm/s) Quantiles - Q2 (>16 and ≤28.5) (6)
Seeding Confluency 2D (%) - 80 to 84 (5)			Pharmacological Intervention - Cardioselective Ca Channel Blockers (31)	Action Potential Amplitude (mV) Quantiles - Q4 (>50 and ≤97) (12)
Seeding Confluency 3D (%) - 80 to 84 (5)			Pharmacological Intervention - Class IV Antiarrhythmics (Ca2+ Channel Blockers - AV Nodal Block) (30)	Action Potential Amplitude (mV) Quantiles - Q1 (>110 and ≤170) (10)
Seeding Confluency 2D (%) - 85 to 89 (26)			Pharmacological Intervention - Verapamil (27)	Action Potential Amplitude (mV) Quantiles - Q2 (>100 and ≤110) (10)
Seeding Confluency 3D (%) - 85 to 89 (12)			Pharmacological Intervention - Dihydropyridines (Vascular Selective Ca Channel Blockers) (22)	Action Potential Amplitude (mV) Quantiles - Q3 (>97 and ≤100) (10)
Seeding Confluency 2D (%) - 90 to 94 (12)			Pharmacological Intervention - E4031 (22)	Resting Membrane Potential (mV) Quantiles - Q1 (<-78 and ≥-85) (12)
Seeding Confluency 3D (%) - 90 to 94 (13)			Pharmacological Intervention - β-Adrenergic Antagonists (β-Blockers) (18)	Resting Membrane Potential (mV) Quantiles - Q4 (<-60 and ≥-66) (9)
Seeding Confluency 2D (%) - 95 to 100 (6)			Pharmacological Intervention - Traditional Chemotherapy Agents (18)	Resting Membrane Potential (mV) Quantiles - Q5 (>-35 and ≤-60) (9)
Seeding Confluency 3D (%) - 95 to 100 (13)			Pharmacological Intervention - Doxorubicin (17)	Resting Membrane Potential (mV) Quantiles - Q2 (<-74 and ≥-78) (8)
Seeding Confluency 2D (%) - Rare (13)			Pharmacological Intervention - Class II Antiarrhythmics (β-Blockers for Arrhythmia) (14)	Resting Membrane Potential (mV) Quantiles - Q3 (<-66 and ≥-74) (8)
Seeding Confluency 3D (%) - Rare (26)			Pharmacological Intervention - Other Antiarrhythmic Agents (13)	Max Capture Rate of Paced CMs (Hz) Quantiles - Q2 (>1 and ≤2.9) (8)
Wnt Induction Duration (days) - 3 days (38)			Pharmacological Intervention - Mixed α/β-Adrenergic Agonists (12)	Max Capture Rate of Paced CMs (Hz) Quantiles - Q1 (>2.9 and ≤6.9) (7)
Wnt Induction Duration (days) - 4 days (15)			Pharmacological Intervention - Epinephrine (11)	MYH7 Percentage (MYH6) Quantiles - Q1 (>82.35 and ≤94.6) (4)
Wnt Induction Duration (days) - 5 days (8)			Pharmacological Intervention - Class III Antiarrhythmics (K+ Channel Blockers - Prolong Repolarization) (10)	MYH7 Percentage (MYH6) Quantiles - Q2 (>30.1 and ≤82.35) (4)
Wnt Induction Duration (days) Quantiles - Q3 (>1 and ≤1) (186)			Pharmacological Intervention - Class Ib Antiarrhythmics (Na+ Channel Blockers - Weak Blockade) (9)	MYL2 Precentage (MYL7) Quantiles - Q1 (>30.1 and ≤45.7) (4)
Wnt Induction Duration (days) Quantiles - Q2 (>1 and ≤2) (75)			Pharmacological Intervention - Class Ic Antiarrhythmics (Na+ Channel Blockers - Strong Blockade) (9)	MYL2 Precentage (MYL7) Quantiles - Q2 (>1.2 and ≤30.1) (4)
Wnt Induction Duration (days) Quantiles - Q1 (>2 and ≤5) (61)			Pharmacological Intervention - Positive Inotropes (9)	TNNI3 Precentage (TNNI1) Quantiles - Q1 (>16.15 and ≤26) (4)
Wnt Inhibitor - IWP (112)			Pharmacological Intervention - Class Ia Antiarrhythmics (Na+ Channel Blockers - Moderate Blockade) (8)	TNNI3 Precentage (TNNI1) Quantiles - Q2 (>6.5 and ≤16.15) (4)
Wnt Inhibitor - IWR (56)			Pharmacological Intervention - Cisapride (8)	T-tubule Structures - Yes (18)
Wnt Inhibitor - Wnt-C59 (30)			Pharmacological Intervention - Ranolazine (7)
Wnt Inhibitor - XAV939 (24)			Pharmacological Intervention - Lidocaine (7)
Wnt Inhibitor - DS-I-7 (9)			Pharmacological Intervention - Carbamylcholine (6)
Wnt Inhibitor - Others (9)			Pharmacological Intervention - Propranolol (5)
Wnt Inhibitor - bFGF (8)			Pharmacological Intervention - Blebbistatin (5)
Wnt Inhibitor - KY02111 (7)			Pharmacological Intervention - Metoprolol (5)
Wnt Inhibitor - BMP4 (7)			Pharmacological Intervention - Caffeine (4)
Wnt Inhibitor - VEGF (3)			Pharmacological Intervention - Carbenoxolone (4)
Wnt Inhibitor - Rare (3)			Pharmacological Intervention - ACE Inhibitors (RAAS Modulators) (3)
Wnt Inhibitor Duration (days) - Rare (173)			Pharmacological Intervention - Cardiotoxic Agents (3)
Wnt Inhibitor Duration (days) - 4 days (19)			Pharmacological Intervention - Statins (Lipid-Lowering Agents) (3)
Wnt Inhibitor Duration (days) - 3 days (17)			Pharmacological Intervention - T3 (3)
Wnt Inhibitor Duration (days) - >6 days (12)			Pharmacological Intervention - Phenylephrine (3)
Wnt Inhibitor Duration (days) - 5 days (6)			Pharmacological Intervention - Thalidomide (3)
Wnt Inhibitor Duration (days) - 6 days (4)			Pharmacological Intervention - Rare (3)
Wnt Inhibitor Duration (days) Quantiles - Q2 (>1 and ≤2) (156)			Disease Modelling - Genetic Disorders (18)
Wnt Inhibitor Duration (days) Quantiles - Q3 (>1 and ≤1) (108)			Disease Modelling - Arrhythmic (15)
Wnt Inhibitor Duration (days) Quantiles - Q1 (>2 and ≤9) (58)			Disease Modelling - Ischemic Infarction (9)
Day of Insulin Addition - Known (177)			Disease Modelling - Dilated Cardiomyopathy (6)
Day of Insulin Addition - not 15 (16)			Disease Modelling - Hypertrophic Cardiomyopathy (6)
Day of Insulin Addition - not 20 (15)			Disease Modelling - Fibrotic (4)
Day of Insulin Addition - not 16 (15)			Disease Modelling - Rare (4)
Day of Insulin Addition - not 14 (15)			Disease Modelling - Specialised (3)
Day of Insulin Addition - not 21 (14)
Day of Insulin Addition - not 13 (13)
Day of Insulin Addition - not 22 (12)
Day of Insulin Addition - not 17 (12)
Day of Insulin Addition - not 12 (11)
Day of Insulin Addition - not 23 (10)
Day of Insulin Addition - not 18 (10)
Day of Insulin Addition - not 24 (9)
Day of Insulin Addition - not 19 (9)
Day of Insulin Addition - not 11 (5)
Day of Insulin Addition - not 10 (4)
Day of Insulin Addition - not 25 (3)
Day of Insulin Addition - not 9 (3)
Insulin Start Day - 7 (85)
Insulin Start Day - 6 (20)
Insulin Start Day - 1 (19)
Insulin Start Day - 8 (15)
Insulin Start Day - 5 (14)
Insulin Start Day - 4 (11)
Insulin Start Day - 9 (10)
Insulin Start Day - 0 (7)
Insulin Start Day - After 11 (7)
Insulin Start Day - 10 (6)
Insulin Start Day - 3 (5)
Insulin Start Day - 2 (4)
Insulin Start Day - 11 (3)
Insulin Withdrawal Duration (days) Quantiles - Q2 (>2 and ≤4) (25)
Insulin Withdrawal Duration (days) Quantiles - Q1 (>4 and ≤10) (11)
Insulin Withdrawal Duration (days) - 4 days (18)
Insulin Withdrawal Duration (days) - 3 days (6)
Insulin Withdrawal Duration (days) - 6 days (3)
Insulin Withdrawal Duration (days) - 8 days (3)
Purification Protocol - Glucose and Lactate (85)
Purification Protocol - Metabolic (8)
Purification Protocol - Cell Sorting (7)
Purification Protocol - Antibiotic (4)
hiPSC-CM Purification Duration (days) - <3 days (31)
hiPSC-CM Purification Duration (days) - 4 days (29)
hiPSC-CM Purification Duration (days) - 3 days (13)
hiPSC-CM Purification Duration (days) - 6 days (10)
hiPSC-CM Purification Duration (days) - 5 days (6)
hiPSC-CM Purification Duration (days) - 7 days (6)
hiPSC-CM Purification Duration (days) - >9 days (5)
hiPSC-CM Purification Duration (days) - 8 days (4)
hiPSC-CM Purification Duration (days) Quantiles - Q2 (>1 and ≤4) (61)
hiPSC-CM Purification Duration (days) Quantiles - Q1 (>4 and ≤20) (31)
Differentiation Purity (%) Quantiles - Q4 (>79 and ≤85) (40)
Differentiation Purity (%) Quantiles - Q3 (>85 and ≤90) (34)
Differentiation Purity (%) Quantiles - Q5 (>30 and ≤79) (32)
Differentiation Purity (%) Quantiles - Q2 (>90 and ≤95) (27)
Differentiation Purity (%) Quantiles - Q1 (>95 and ≤99) (22)
New Media for Maturation - RPMI-1640 (30)
New Media for Maturation - DMEM (21)
New Media for Maturation - F12 (7)
New Media for Maturation - Commercial Kit (5)
New Media for Maturation - Rare (4)
hiPSC-CM Maturation Media - RPMI-1640 (153)
hiPSC-CM Maturation Media - iCell Maintenance (83)
hiPSC-CM Maturation Media - DMEM (35)
hiPSC-CM Maturation Media - Commercial Kit (27)
hiPSC-CM Maturation Media - StemPro-34 (14)
hiPSC-CM Maturation Media - F12 (10)
hiPSC-CM Maturation Media - Rare (9)
hiPSC-CM Maturation Media - Cor.4U Complete (6)
Coating for Replating - Matrigel (65)
Coating for Replating - Gelatin (43)
Coating for Replating - Fibronectin (32)
Coating for Replating - Geltrex (10)
Coating for Replating - Rare (6)
Coating for Replating - Laminin (5)
Coating for Replating - Synthemax (3)
Coating for Replating - Vitronectin (3)
Maturation Strategy - Metabolic (33)
Maturation Strategy - Electrical (39)
Maturation Strategy - Tension (64)
Maturation Strategy - Other Cells (80)
Maturation Strategy - Mechanical (36)
Maturation Strategy - Cell Alignment (59)
Maturation Strategy - Elastomeric (33)
Maturation Strategy - ECM (21)
Metabolic Component - T3 (14)
Metabolic Component - Fatty Acid (13)
Metabolic Component - Palmitic Acid (11)
Metabolic Component - Creatine (7)
Metabolic Component - Taurine (7)
Metabolic Component - Dexamethasone (7)
Metabolic Component - L-carnitine (6)
Metabolic Component - Nonessential Amino Acids (6)
Metabolic Component - Galactose (4)
Metabolic Component - Lactate (4)
Metabolic Component - Rare (4)
Metabolic Component - Insulin-Transferrin-Selenium (3)
Metabolic Component - Vitamin B12 (3)
Metabolic Component - Biotin (3)
Metabolic Component - Ascorbic Acid (3)
Metabolic Component - Albumax (3)
Metabolic Component - B27 (3)
Metabolic Component - KOSR (3)
Metabolic Component - IGF-1 (3)
Metabolic Component Category - Fatty Acids and Lipids (21)
Metabolic Component Category - Metabolic Modulation (20)
Metabolic Component Category - Hormonal Stimulation (14)
Metabolic Component Category - Sugars and Carbohydrates (9)
Metabolic Component Category - Amino Acids and Derivatives (9)
Metabolic Component Category - Signaling Pathway Regulators (6)
Metabolic Component Category - Kinase Inhibitors (3)
2D Surface - ECM-coated (115)
2D Surface - Micropatterned (27)
2D Surface - Hydrogel (17)
2D Surface - Electrospun (13)
2D Surface - Microelectrode Array (9)
2D Surface - Nanotopography (6)
2D Surface - Decellularized ECM (3)
2D Surface - Microparticle/fluid (3)
3D Platform - Fibrin (50)
3D Platform - Scaffold Free (43)
3D Platform - Collagen (38)
3D Platform - Matrigel (33)
3D Platform - Extracellular Scaffold (18)
3D Platform - 3D printed (9)
3D Platform - Polyethylene Glycol (8)
3D Platform - Gelatin (6)
3D Platform - Fibronectin (3)
3D Platform - Nanotechnology (3)
3D Tissue Media - RPMI-1640 (72)
3D Tissue Media - MEM-α (60)
3D Tissue Media - DMEM (53)
3D Tissue Media - Commercial Kit (21)
3D Tissue Media - Rare (13)
3D Tissue Media - Growth Factor (12)
3D Tissue Media - iCell Maintenance (12)
3D Tissue Media - High-glucose DMEM (9)
3D Tissue Media - Iscove (5)
